# Optogenetic reactivation of prefrontal social memory trace mimics social buffering of fear

**DOI:** 10.1101/752386

**Authors:** Vanessa A. Gutzeit, Kylia Ahuna, Tabia L. Santos, Ashley M. Cunningham, Meghin Sadsad Rooney, Christine A. Denny, Zoe R. Donaldson

## Abstract

Social buffering occurs when the presence of a companion attenuates the physiological and/or behavioral effects of a stressful or fear-provoking event. It represents a way in which social interactions can immediately and potently modulate behavior. As such, social buffering is one mechanism by which strong social support increases resilience to mental illness. While the behavioral and neuroendocrine impacts of social buffering are well studied in multiple species, including humans, the neuronal bases of this behavioral phenomenon remain largely unexplored. Previous work has shown that the infralimbic prefrontal cortex (IL-PFC) is important for processing social information and, in separate studies, for modulating fear and anxiety. Thus, we hypothesized that socially-active cells within the IL-PFC may integrate social information to modulate fear responsivity. To test this hypothesis, we employed social buffering paradigms in male and female mice. Similar to prior studies in rats, we found that the presence of a cagemate reduced freezing in fear and anxiety-provoking contexts. In accordance with previous work, we demonstrated that interaction with a novel or familiar conspecific induces activity in the IL-PFC as evidenced by increased immediate early gene (IEG) expression. We then utilized an activity-dependent tagging murine line, the ArcCreER^T2^ mice, to express channelrhodopsin (ChR2) in neurons active during the social encoding of a new cagemate. We found that optogenetic reactivation of these socially-active neuronal ensembles phenocopied the effects of cagemate presence in male and female mice in learned and innate fear contexts without being inherently rewarding or altering locomotion. These data suggest that a social neuronal ensemble within the IL-PFC may contribute to social buffering of fear. These neurons may represent a novel therapeutic target for fear and anxiety disorders.
