## Supplemental Table 1 for "Optogenetic reactivation of prefrontal social memory trace mimics social buffering of fear"

### Sheet: Sheet1
Experiment	Measurement	Statistical Test	Comparison	° of freedom, error	F or T	p	*	Group Size	Fig.	Notes
Social buffering of learned fear	Percent freezing	T-test	single vs paired	24	3.322	0.0029	**	n = 13/grp	1B
Social buffering of learned fear by sex	Percent freezing	ANOVA	Sex	1, 22	8.737	0.0073	**	M n = 7 single, n = 8 paired. F n = 6 single, n = 5 paired	S1A, B	Fisher's LD: M single vs M paired p = 0.001; F single vs F paired p = 0.08
			sex x condition	1, 22	1.154	0.294
			Single/pair	1, 22	14.76	<0.001	***
Social buffering of innate fear	Percent freezing	T-test	single vs paired	24	3.081	0.0051	**	n = 13/grp	1C
Social buffering of innate fear by sex	Percent freezing	ANOVA	Sex	1, 22	0.452	0.508		M n = 7 single, n = 8 paired. F n = 6 single, n = 5 paired	S1C, D	Fisher's LD: M single vs M paired p = 0.05; F single vs F paired p = 0.04
			sex x condition	1, 22	0.084	0.775
			Single/pair	1, 22	8.606	0.0077	**
Social buffering of cued fear	Percent freezing	RM-ANOVA	Pre/post scent (RM)	2019-01-19	9.9373	0.0052	**	n = 11 single, 10 paired	1E
			Scent x condition	2019-01-19	0.0966	0.7594
			Single/pair	2019-01-19	6.621	0.0186	*
Social interaction following cued fear	Time interacting	paired t-test	Pre vs post-scent	9	2.202	0.0551		n = 10	1F
Social buffering of cued fear - Males	Percent freezing	RM-ANOVA	Pre/post scent (RM)	2019-01-12	10.1	0.0079	**	n = 7/grp	S1E
			Scent x condition	2019-01-12	0.876	0.3677
			Single/pair	2019-01-12	9.163	0.0105	*
Social buffering of cued fear - Fenales	Percent freezing	RM-ANOVA	Pre/post scent (RM)	2019-01-05	1.261	0.3124		n = 4 single, 3 paired	S1F
			Scent x condition	2019-01-05	0.6218	0.4661
			Single/pair	2019-01-05	0.348	0.5831
Cfos+ cell counts	Number of fos+ cells	ANOVA	Group	2019-02-10	7.583	0.0099	**	n = 3 - 6	2B
		Post-hoc t-Test with uncorrected Fisher's LSD	Ctrl vs Novel	10	2.533	0.0297	*
			Ctrl vs Familiar	10	3.891	0.003	**
			Novel vs Familiar	10	1.829	0.0973
Fluoresence of eYFP	Fluoresence (norm. a.u.)	ANOVA	Group	2, 21	3.392	0.012	*	n = 8 / group	2F
		Post-hoc t-Test with uncorrected Fisher's LSD	Ctrl vs object	21	0.6906	0.4974
			Ctrl vs partner	21	2.464	0.0224	*
			object vs partner	21	3.155	0.0048	**
Optogenetic modulation of freezing - learned fear	Percent freezing	RM-ANOVA	Light On/Off (RM)	1, 46	51.439	<0.001	**	n = 26 ctrl, 22 expt	3C	Excluded due to technical reasons: 9305, 9796, 9795, 9562, 9522, 9524; Excluded 9811 = freezing < 10%
			Light x group	1, 46	4.643	0.036	*
			Group	1, 46	1.082	0.304
	Change in freezing	T-test	Light off minus light on	46	-2.111	0.04	*
Optogenetic modulation of freezing - innate fear	Percent freezing	RM-ANOVA	Light On/Off (RM)	2, 96	2.068	0.132		n = 28 ctrl, 22 exp	3D	sphericity met; Excluded due to technical reasons: 9796, 9562, 9522, 9524, 9525
			Light x group	2, 96	4.832	0.01	*
			Group	1, 48	1.653	0.205
		t-test	Group diff during light ON epoch	48	2.706	0.009	**
Response to light application (change from minute 3 to mnute 4)		paired t-test	Controls	27	-0.472	0.64			S2B
			Experimental	21	3.118	0.005	**
RTPP locomotion	% distance when light on	T-test	ctrl vs exp	48	-0.499	0.62		n = 29 ctrl, 21 exp	3E	Excluded due to technical reasons: 9796, 9562, 9561, 9522, 9524
RTPP side preference	% time on light-ON side	T-test	ctrl vs exp	48	-0.409	0.684			3F
Optogenetic modulation of freezing - learned fear by minute	Percent freezing during light-ON	RM-ANOVA	Time (RM)	2, 92	26.689	< 0.001	**	n = 26 ctrl, 22 expt	S2A	time X light did not meet sphericity - Greenhouse-Geisser reported for time x light and time x light x group
			time x group	2, 92	1.788	0.173
			light (RM)	1, 46	50.602	< 0.001	**
			light X group	1, 46	4.743	0.035	*
			time x light	1.72, 79.12	10.43	< 0.001	**
			time X light X group	1.72, 79.12	0.392	0.646
			group	1, 46	0.411	0.524
Optogenetic modulation of freezing -innate fear by minute	Percent freezing during light-ON	RM-ANOVA on first 6 minutes	Time (RM)	2, 96	9.99	<0.001	**	n = 28 ctrl, 22 exp	S2B	sphericity met
			time x group	2, 96	1.049	0.354
			light (RM)	1, 48	8.862	0.005	**
			light X group	1, 48	0.096	0.757
			time x light	2, 96	5.673	0.005	**
			time X light X group	2, 96	6.443	0.002	**
			group	1, 48	2.391	0.129
RTPP locomotion - by 5 minute bin	% distance when light on	RM-ANOVA	Time	2.2, 105.7	0.175	0.859		n = 29 ctrl, 21 exp	S2C	sphericity not met - values reported are Greenhouse-Geisser
			Time x group	2.2, 105.7	0.529	0.663
			Group	1, 48	0.167	0.684
RTPP side preference - by 5 minute bin	% time on light-ON side	RM-ANOVA	Time	1.99, 95.59	0.098	0.906		n = 29 ctrl, 21 exp	S2D	sphericity not met - values reported are Greenhouse-Geisser
			Time x group	1.99, 95.59	0.393	0.675
			Group	1, 48	0.249	0.62
**Technical reasons for exclusions include lost ferrule, lost video, laser malfunction
